# PATIENT-DERIVED ORGANOIDS CAPTURE HISTOLOGICAL, MOLECULAR AND THERAPEUTIC HETEROGENEITY IN PHARYNGEAL AND LARYNGEAL SQUAMOUS CELL CARCINOMAS

**DOI:** 10.64898/2026.03.24.713954

**Authors:** Miguel Álvarez-González, Esperanza Pozo-Agundo, Beatriz De Luxán-Delgado, Helena Codina-Martínez, Borja Gallego, María Otero-Rosales, Israel Rivera-García, Andrea Blázquez, Mar Rodríguez-Santamaría, Daniela Corte-Torres, Saúl Álvarez-Teijeiro, Sonia Blanco Parajón, Fernando López, Francisco Hermida-Prado, René Rodríguez, Aurora Astudillo, Juana-María García-Pedrero, Iván Fernández-Vega, Juan Pablo Rodrigo, Mónica Álvarez-Fernández

**Affiliations:** Instituto de Investigación Sanitaria del Principado de Asturias (ISPA), Avda. del Hospital Universitario s/n, 33011, Oviedo, Spain; Instituto Universitario de Oncología del Principado de Asturias (IUOPA), University of Oviedo, C/ Julian Clavería s/n 33006 Oviedo, Spain; Spanish Biomedical Research Network in Cancer (CIBERONC), Instituto de Salud Carlos III, Av. Monforte de Lemos, 3-5, 28029, Madrid, Spain; Translational and Clinical Research in Cancer Program, Centro de Investigación del Cáncer, CSIC, Universidad de Salamanca, and FICUS, Campus Miguel de Unamuno s/n, 37007 Salamanca, Spain; Biobanco del Principado de Asturias (BioPA), Avda. del Hospital Universitario s/n, 33011, Oviedo, Spain; Department of Radiation Oncology, Hospital Universitario Central de Asturias, Avenida del Hospital Universitario s/n. 33011, Oviedo, Spain; Department of Otolaryngology, Hospital Universitario Central de Asturias, Avenida del Hospital Universitario s/n. 33011, Oviedo, Spain; Instituto de Biomedicina y Biotecnología de Cantabria (IBBTEC), Universidad de Cantabria-CSIC, Santander, Spain; Service of Pathology, Hospital Universitario Central de Asturias, Avenida del Hospital Universitario s/n. 33011, Oviedo, Spain; Department of Surgery and Medical Surgical Specialties, University of Oviedo, 33006, Oviedo, Spain

**Author notes:** corresponding authors: Juan P. Rodrigo, MD, PhD. Hospital Universitario Central de Asturias Edificio FINBA, Lab ORL Avda. Hospital Universitario s/n, 33011, Oviedo, Spain Mónica Álvarez-Fernández, PhD. Centro de Investigación del Cáncer, CSIC-Universidad de Salamanca-FICUS Campus Miguel de Unamuno s/n, 37007, Salamanca, Spain. These authors contributed equally (Miguel Álvarez-González, Esperanza Pozo-Agundo, Beatriz De Luxán-Delgado).

**Keywords:** patient-derived organoids, head and neck squamous cell carcinoma, laryngeal cancer, pharyngeal cancer, human papillomavirus, cisplatin, radiotherapy, chemotherapy, treatment response, precision oncology

## Abstract

**Background:** Head and neck squamous cell carcinoma (HNSCC) comprises a heterogeneous group of epithelial malignancies associated with poor survival (≈50%), limited therapeutic options, and a lack of predictive biomarkers. Concurrent chemoradiotherapy (CRT) remains the standard treatment for advanced disease; however, many patients fail to respond, develop resistance, or eventually relapse. The development of three-dimensional organoid technology has enabled the generation of patient-derived organoids (PDOs), offering a promising platform for personalized therapeutic testing.

**Methods:** We established a biobank of HNSCC PDOs from fresh laryngeal and pharyngeal tumor samples, including human papillomavirus–positive (HPV+) cases. Organoid formation and expansion rates were analyzed in relation to clinical parameters. Selected representative PDOs were histologically and molecularly characterized. Additionally, several models were exposed to cisplatin and radiation to evaluate treatment response, and a subset was assessed for tumorigenicity in subcutaneous mouse models.

**Results:** Fifty-seven PDO models were successfully established, long-term expanded, and cryopreserved. Prior chemotherapy and/or radiotherapy was identified as an independent negative predictor of organoid outgrowth and expansion capacity compared with treatment-naïve samples. Histological features, including differentiation grade and immunohistochemical markers, were largely preserved and strongly correlated with the original tumors. PDOs displayed heterogeneous responses to cisplatin and radiotherapy, with HPV-positive models showing greater sensitivity, consistent with clinical observations. Global transcriptomic profiling revealed molecular subtypes concordant with established HNSCC classifications and suggested an additional subtype characterized by low MYC and mTORC1 transcriptional activity.

**Conclusion:** HNSCC PDOs faithfully recapitulate tumor histology and molecular diversity, providing a robust platform to investigate tumor biology and therapeutic response.
