## Supplementary material for "PATIENT-DERIVED ORGANOIDS CAPTURE HISTOLOGICAL, MOLECULAR AND THERAPEUTIC HETEROGENEITY IN PHARYNGEAL AND LARYNGEAL SQUAMOUS CELL CARCINOMAS": Suplemental Tables S1 and S4

### Sheet: Table_S1
Table S1. Clinical characteristics of HNSCC patients and their corresponding PDO models
PDO_ID	Age (Years)	Sex	Sample type	Tumor location	HPV	TNM	Type of tumor	Stage	Histological grade	Previous treatment	Definitive treatment	PDO_Expansion medium	PDO_Recovery after thawing	PDO_Molecular subtype
PDO_7	76	Male	Surgical biopsy	Larynx (glottis)	N.D.	T4	Primary	IV	G1	No	Surgery	HN (M0)	NT	N/A
PDO_10	66	Male	Surgical	Larynx (supraglottis)	N.D.	T1	Primary		G2	No	Surgery	HN (M0)	YES	N/A
PDO_11	53	Male	Office biopsy	Oropharynx (tonsil)	Positive	T1N2M0	Primary	II	G1	No	CRT	HN (M0)	YES	IMC1
PDO_15	70	Male	Surgical	Larynx	N.D.	T4aN3b	Primary		G2	No	Surgery + RT	HN (M0)	Uncertain	N/A
PDO_25	78	Male	Surgical	Larynx (glottis)	N.D.	T4N3b	Recurrence	IV	G2	Surgery	Surgery	HN (M0)	NT	N/A
PDO_27	40	Female	Surgical	Larynx (supraglottis)	N.D.	T3N1M0	Primary	III	G2	No	RT	HN (M0)	YES	IMC2?
PDO_28	54	Male	Surgical	Larynx	N.D.	T4N3M0	Recurrence	IV	G3	CRT	Surgery	HN (M0)	YES	IMC3
PDO_30	74	Male	Surgical	Larynx (glottis)	N.D.		Primary		G1	No	Surgery	HN (M0)	NT	N/A
PDO_32	62	Male	Surgical	Larynx	N.D.	T3	Primary		G2	No	Surgery	HN (M0)	NT	N/A
PDO_35	70	Male	Surgical	Larynx (vocal cord)	N.D.		Recurrence		G2	RT	Surgery	HN (M0)	YES	N/A
PDO_38	68	Male	Surgical	Larynx	N.D.	T4N0	Recurrence		Undefined	Surgery	Surgery	HN (M0)	NT	N/A
PDO_41	50	Male	Surgical	Oropharynx (tonsil)	Positive	T2N0	Primary	II	G2	No	Surgery	HN (M0)	FAILED	N/A
PDO_42	78	Male	Surgical	Hypopharynx	N.D.	T4N3bM1	Primary	IV	G2	No	Surgery	HN (M0)	Uncertain	N/A
PDO_43	59	Male	Surgical	Larynx (supraglottis)	N.D.	T3N0	Primary	III	G1	No	Surgery	HN (M0)	NT	N/A
PDO_45	49.9726	Male	Surgical	Hypopharynx	N.D.	T3N2c	Primary	IV	G3	No	Surgery + RT	HN (M0)	YES	N/A
PDO_55	54	Male	Office biopsy	Oropharynx (palate)	Negative	T4N0M0	Primary	IV	G2	No	CRT	HN (M0)	YES	IMC2
PDO_60	62	Male	Surgical	Larynx	N.D.		Persistence		G2	CT	Surgery	HN (M0)	Uncertain	N/A
PDO_63	78	Male	Surgical	Larynx	N.D.		Primary		G1	No	Surgery	HN (M0)	FAILED	N/A
PDO_74	68.9699	Male	Surgical	Hypopharynx	N.D.	T2N0	Primary	II	G2	No	Surgery	HN (M0)	FAILED	N/A
PDO_75	74	Male	Office biopsy	Larynx (supraglottis)	N.D.	T2N0	Primary	II	G3	No	Surgery	HN (M0)	NT	N/A
PDO_76	58	Female	Surgical	Larynx (glottis)	N.D.	T3N0	Primary	III	G3	No	Surgery	HN (M0)	Uncertain	N/A
PDO_77	76	Male	Surgical	Larynx	N.D.	T4N0	Recurrence	IV	G2	Surgery	Surgery	HN (M0)	YES	N/A
PDO_84	54	Male	Surgical	Oropharynx (tonsil)	Positive	T1N2M0	Recurrence	IV	G2	CRT	Surgery	HN (M0)	YES	IMC1
PDO_88	81	Male	Surgical	Larynx	N.D.	T3N0	Primary	III	G2	No	Surgery	HN (M0)	NT	N/A
PDO_91	64	Male	Surgical	Larynx (glottis)	N.D.	T2N0	Primary	II	G1	No	Surgery	HN (M0)	NT	N/A
PDO_92	68	Male	Surgical	Larynx (vocal cord)	N.D.	T2N0	Primary	II	Undefined	No	RT	HN (M0)	FAILED	N/A
PDO_100	61	Male	Surgical	Larynx (glottis)	N.D.	T4N0	Primary	IV	G1	No	Surgery	HN (M0)	YES	N/A
PDO_101	64	Male	Office biopsy	Oropharynx	Positive	T4N2b	Primary	IV	G3	No	CRT	HN (M0)	FAILED	N/A
PDO_104	75	Male	Surgical	Larynx	N.D.	T3N3b	Recurrence	IV	G2	Surgery	Surgery	HN (M0)	NT	N/A
PDO_108	64	Male	Surgical	Larynx	N.D.	T2N0	Recurrence	II	G2	Surgery	RT	HN (M0)	FAILED	N/A
PDO_114	65	Male	Surgical	Oropharynx	Negative	T1	Recurrence	I	G2	Surgery	Surgery	HN (M0)	YES	IMC?
PDO_125	58	Male	Surgical	Larynx (glottis)	N.D.	T2N0	Primary	II	G1	No	RT	HN (M0)	Uncertain	N/A
PDO_167	65	Male	Surgical	Larynx	N.D.	T3N2c	Primary	IV	G2	No	Surgery + RT	HN (M0)	Uncertain	N/A
PDO_173	83	Male	Surgical	Larynx (supraglottis)	N.D.	T2N0	Third primary tumor	II	G2	Surgery	RT	HN (M0)	Uncertain	N/A
PDO_181	77	Male	Surgical	Larynx	N.D.	T3	Primary	IV	G1	No	Surgery	HN (M0)	NT	IMC2
PDO_186	88	Male	Surgical	Larynx (glottis)	N.D.	T3N0	Primary	III	G2	No	Surgery	HN (M0)	YES	IMC2
PDO_200	49	Male	Surgical	Larynx (supraglottis)	N.D.	T3Nx	Primary	III	G1	No	Surgery	HN (M0)	YES	IMC3
PDO_203	74	Male	Surgical	Larynx (glottis)	N.D.	T3N3b	Primary	IV	G3	No	Surgery	HN (M0)	YES	IMC2
PDO_210	74	Male	Surgical	Oropharynx (uvula)	Negative		Primary		G1	No	Surgery + RT	HN (M0)	YES	N/A
PDO_211	71	Male	Surgical	Larynx (glottis)	N.D.	T4N0	Recurrence	IV	G2	Surgery	Surgery	HN (M0)	NT	IMC?
PDO_212	79	Male	Surgical	Larynx (supraglottis)	N.D.	T4N0	Recurrence	IV	G1	Surgery	Surgery	HN (M0)	NT	IMC2
PDO_213	69	Male	Surgical	Hypopharynx (piriform sinus)	N.D.	T3N3b	Primary	IV	G3	No	Surgery + RT	HN (M0)	Uncertain	N/A
PDO_216	61	Male	Office biopsy	Oropharynx	Negative	T4N2c	Primary	IV	G1	No	Unknown	HN (M0)	NT	IMC?
PDO_224	61	Male	Surgical	Larynx (supraglottis)	N.D.	T3N3b	Primary	IV	G2	No	Surgery + RT	M7	YES	IMC?
PDO_225	75	Male	Surgical	Larynx (glottis)	N.D.	T2N0	Primary	II	G3	No	RT	M7	YES	IMC?
PDO_226	65	Male	Surgical	Larynx (supraglottis)	N.D.	T2N0	Primary	II	G1	No	Surgery	HN (M0)/ M7	YES	IMC3
PDO_238	66	Male	Surgical	Oropharynx (floor of the mouth)	Negative	T4N3b	Primary	IV	G2	No	Surgery + RT	M7	YES	IMC?
PDO_243	59	Male	Surgical	Larynx (supraglottis)	N.D.	T4N0	Primary	IV	G2	No	Surgery	M7	NT	N/A
PDO_247	74	Male	Surgical	Larynx (supraglottis)	N.D.	T2N0	Primary	II	G2	No	Surgery	M7	NT	N/A
PDO_251	54	Male	Surgical	Hypopharynx	N.D.	T3N1A	Primary	III	G2	No	Surgery	M7	YES	ND
PDO_261	69	Male	Surgical biopsy	Larynx	N.D.	T3N1	Primary	III	G1	No	ICT+CRT	M7	YES	N/A
PDO_262	75	Male	Office biopsy	Oropharynx	Negative	T3N2b	Primary	IV	G2	No	CRT	M7	YES	N/A
PDO_274	75.9781	Male	Surgical	Larynx	N.D.	T3N0	Recurrence	III	G3	No?	Surgery + CRT	M7	NT	N/A
PDO_289	66	Male	Office biopsy	Oropharynx	Positive	T2N0	Primary	II	G3	No	Surgery	M7	NT	N/A
PDO_290	85	Male	Office biopsy	Oropharynx	Positive	T2N2	Primary	IV	G3	No	Surgery	HN (M0)/ M7	Uncertain	N/A
PDO_300	66	Male	Surgical	Oropharynx	Positive	T2N0	Primary	II	G3	No	Surgery	HN (M0)	YES	IMC1
PDO_306	59	Male	Surgical	Oropharynx	Positive	T3N1M0	Primary	III	G3	No	CRT	M7	Uncertain	N/A
N.D., not determined; RT, radiotherapy; CRT, chemoradiotherapy; ICT, induction chemotherapy; N/A, not applicable

### Sheet: Table_S4
Table S4. Histological comparison of HNSCC PDOs and tumors of origin.
PDO				TUMOR OF ORIGIN			MATCH
PDO_ID	Passage no/Day	FFPE_block_ID	PDO_histological evaluation	Anatomical site	HPV status	Histopathological features
PDO_11	p1D7B	PDO20004	Moderately differentiated SCC; p16 positive	Oropharynx	Positive	Moderately-well differentiated SCC; p16 positive	High
PDO_84	p1D11	PDO21037	Poorly differentiated SCC; p16 positive	Oropharynx	Positive	Poorly differentiated SCC; p16 positive	High
PDO_41	p1D8	PDO21010	Poorly differentiated SCC; p16 positive; highly disorganized	Oropharynx	Positive	Poorly differentiated SCC; p16 positive	High
PDO_101	p3D8	PDO22002	Poorly differentiated SCC; p16 positive; highly disorganized	Oropharynx	Positive	Undifferentiated SCC; p16 highly positive	High
PDO_114	p2D10	PDO22010	Well differentiated SCC	Oropharynx	Negative	Well differentiated SCC	High
PDO_238	p4D10	PDO23039	Moderately differentiated SCC	Oropharynx	Negative	Moderately differentiated SCC	High
PDO_210	p4D7	PDO23019	Moderately and well differentiated SCC (highly heterogeneous)	Oropharynx	Negative	Moderately differentiated SCC with poorly differentiated areas	Partial
PDO_225	p6D8	PDO23028	Moderately differentiated SCC; higly disorganized.	Larynx	Not determined	Poorly differentiated SCC, with high CK-13	Low
PDO_27	p3D7A	PDO21002	Moderately differentiated SCC	Larynx	Not determined	Moderately differentiated SCC	High
PDO_28	p2D12	PDO21004	Poorly differentiated SCC	Larynx	Not determined	Poorly differentiated SCC	High
PDO_200	p2d7	PDO23010	Well differentiated SCC	Larynx	Not determined	Well differentiated SCC.	High
PDO_125	p3D7	PDO22014	Well differentiated SCC	Larynx	Not determined	Well differentiated SCC	High
PDO_108	p2D10	PDO22009	Moderately differentiated SCC	Larynx	Not determined	Moderately differentiated SCC* very heterogeneous mixing poor and well differentiated areas	Partial
